# A genome-guided multilocus sequence analysis scheme to detect and resolve diversity within the X-disease phytoplasma group (16SrIII)

**DOI:** 10.64898/2026.11.13.766501

**Authors:** Franco D. Fernández, Vanina A. Bongiorno, Luis R. Conci

## Abstract

Phytoplasmas of the X-disease group (16SrIII) cause economically important diseases of vegetables, forage and staple crops, fruit trees and ornamentals in South America, where they are diagnosed and classified only by 16S rRNA gene RFLP. Because this gene is highly conserved, strains that differ in host range, vectors and regulatory relevance cannot be distinguished. We developed a multilocus sequence analysis (MLSA) scheme for typing 16SrIII phytoplasmas, using genome data to select the markers and to define reference lineages. Five single-copy loci (*tuf*, *secA*, *secY*, *mutM*, *cimH*) were chosen from 16 curated genomes; primers matched all genomes *in silico*, and four of the five pairs did not amplify phytoplasmas of other groups co-occurring in the region (16SrI, 16SrVII, 16SrXIII). Genome comparisons resolved four lineages, including one restricted to South America that shared only 90.8–93.9% average nucleotide identity with the other lineages, despite > 98.8% 16S rRNA identity. The concatenated MLSA (2,870 nt) reproduced the genome-based lineages and assigned five Argentinian field isolates from weeds, fodder beet, cassava, plum and a native shrub. Identical 16SrIII-B RFLP patterns occurred in different lineages, and one 16SrIII-B isolate grouped within the 16SrIII-J clade, showing that subgroups are not reliable proxies for lineages. The South American lineage had the broadest host range, spanning six plant families. We also detected chimeric rRNA copies and sequencing artefacts that can cause misclassification. This MLSA provides a PCR-based tool to identify 16SrIII lineages in crops, weeds and insects, supporting epidemiological studies, disease management and phytosanitary decisions.
