## Supplementary material for "A genome-guided multilocus sequence analysis scheme to detect and resolve diversity within the X-disease phytoplasma group (16SrIII)": Table S1

Orthogroup	PHI_p	Significant
OG0000088	4.67e-01
OG0000089	3.94e-01
OG0000090	4.89e-01
OG0000092	8.40e-01
OG0000093	2.20e-02	yes
OG0000094	7.29e-01
OG0000095	9.06e-01
OG0000096	4.79e-01
OG0000097	7.21e-01
OG0000098	1.98e-01
OG0000099	8.00e-01
OG0000100	5.77e-01
OG0000101	9.57e-01
OG0000102	7.90e-01
OG0000103	5.49e-01
OG0000104	4.43e-01
OG0000105	8.00e-03	yes
OG0000106	3.23e-01
OG0000107	5.66e-01
OG0000108	0.00e+00	yes
OG0000110	2.48e-01
OG0000111	7.65e-01
OG0000112	1.40e-02	yes
OG0000113	7.97e-01
OG0000114	3.73e-01
OG0000115	5.12e-01
OG0000116	8.95e-01
OG0000117	2.60e-01
OG0000118	1.83e-01
OG0000119	5.00e-03	yes
OG0000120	8.95e-01
OG0000121	5.83e-01
OG0000122	5.73e-01
OG0000123	7.59e-01
OG0000124	8.29e-01
OG0000125	8.87e-01
OG0000126	7.46e-01
OG0000127	1.20e-02	yes
OG0000128	4.09e-01
OG0000129	6.13e-01
OG0000130	2.57e-01
OG0000131	9.33e-01
OG0000132	2.15e-01
OG0000133	4.35e-01
OG0000134	5.90e-02
OG0000135	6.83e-01
OG0000136	1.08e-01
OG0000137	0.00e+00	yes
OG0000138	9.42e-01
OG0000139	5.94e-01
OG0000140	5.25e-01
OG0000141	1.41e-01
OG0000142	7.52e-01
OG0000143	1.51e-01
OG0000144	6.05e-01
OG0000145	3.06e-01
OG0000146	3.16e-01
OG0000147	4.99e-01
OG0000148	2.56e-01
OG0000149	3.50e-02	yes
OG0000150	2.88e-01
OG0000151	6.25e-01
OG0000152	0.00e+00	yes
OG0000153	9.14e-01
OG0000154	8.57e-01
OG0000155	6.43e-01
OG0000156	1.20e-02	yes
OG0000159	9.96e-01
OG0000161	7.44e-01
OG0000162	3.83e-01
OG0000163	6.47e-01
OG0000164	8.87e-01
OG0000165	3.29e-01
OG0000166	8.55e-01
OG0000167	8.19e-01
OG0000168	6.25e-01
OG0000169	5.42e-01
OG0000170	0.00e+00	yes
OG0000171	1.84e-01
OG0000172	8.96e-01
OG0000173	2.45e-01
OG0000174	7.20e-01
OG0000175	6.61e-01
OG0000176	1.93e-01
OG0000177	1.00e+00
OG0000178	1.09e-01
OG0000179	5.02e-01
OG0000180	7.38e-01
OG0000181	5.03e-01
OG0000182	3.31e-01
OG0000183	4.95e-01
OG0000184	1.40e-02	yes
OG0000185	5.94e-01
OG0000186	1.61e-01
OG0000187	7.79e-01
OG0000188	8.22e-01
OG0000189	7.00e-01
OG0000190	7.19e-01
OG0000191	8.79e-01
OG0000192	1.00e+00
OG0000193	9.96e-01
OG0000194	4.31e-01
OG0000195	4.11e-01
OG0000196	7.64e-01
OG0000197	7.04e-01
OG0000198	8.87e-01
OG0000199	3.02e-01
OG0000200	6.08e-01
OG0000201	2.88e-01
OG0000202	7.40e-02
OG0000203	8.65e-01
OG0000204	4.20e-01
OG0000205	7.60e-02
OG0000206	9.95e-01
OG0000207	1.00e+00
OG0000208	6.04e-01
OG0000209	1.00e+00
OG0000210	7.50e-02
OG0000211	3.47e-01
OG0000212	4.69e-01
OG0000213	9.00e-03	yes
OG0000214	4.42e-01
OG0000215	5.67e-01
OG0000216	1.00e+00
OG0000217	4.54e-01
OG0000218	7.60e-01
OG0000219	1.70e-02	yes
OG0000220	1.99e-01
OG0000221	3.29e-01
OG0000222	8.29e-01
OG0000223	9.11e-01
OG0000224	9.41e-01
OG0000225	2.62e-01
OG0000226	1.23e-01
OG0000227	2.10e-01
OG0000228	1.44e-01
OG0000229	9.31e-01
OG0000230	1.20e-02	yes
OG0000231	1.92e-01
OG0000232	8.38e-01
OG0000233	4.60e-01
OG0000234	9.99e-01
OG0000235	9.90e-02
OG0000236	3.42e-01
OG0000237	6.16e-01
OG0000238	4.15e-01
OG0000239	7.26e-01
OG0000240	1.20e-02	yes
OG0000241	3.23e-01
OG0000242	2.26e-01
OG0000243	5.31e-01
OG0000244	2.50e-01
OG0000245	2.94e-01
OG0000246	6.00e-03	yes
OG0000247	9.26e-01
OG0000248	4.67e-01
OG0000249	4.42e-01
OG0000250	1.00e+00
OG0000251	3.34e-01
OG0000252	8.98e-01
OG0000253	7.20e-01
OG0000254	1.61e-01
OG0000255	6.01e-01
OG0000256	6.77e-01
OG0000257	8.54e-01
OG0000258	5.77e-01
OG0000260	6.06e-01
OG0000261	2.62e-01
OG0000262	2.30e-01
OG0000264	3.38e-01
OG0000265	8.61e-01
OG0000266	2.07e-01
OG0000267	2.06e-01
OG0000268	6.49e-01
OG0000269	5.00e-01
OG0000270	2.43e-01
OG0000271	8.00e-01
OG0000272	3.07e-01
OG0000273	3.33e-01
OG0000274	5.50e-01
OG0000275	2.46e-01
OG0000276	9.72e-01
OG0000277	3.10e-02	yes
OG0000278	4.92e-01
OG0000279	3.56e-01
OG0000280	3.22e-01
OG0000281	1.55e-01
OG0000282	1.61e-01
OG0000283	3.68e-01
OG0000284	2.74e-01
OG0000285	9.00e-02
OG0000286	1.70e-02	yes
OG0000287	2.73e-01
OG0000288	9.06e-01
OG0000290	3.65e-01
OG0000291	7.37e-01
OG0000292	9.99e-01
OG0000293	8.54e-01
OG0000294	5.06e-01
OG0000295	9.65e-01
OG0000296	5.10e-01
OG0000297	7.81e-01
OG0000298	7.92e-01
OG0000299	6.04e-01
OG0000300	4.43e-01
OG0000301	1.18e-01
OG0000302	1.00e-02	yes
OG0000304	4.35e-01
OG0000305	9.97e-01
OG0000306	4.18e-01
OG0000307	6.46e-01
OG0000309	7.18e-01
OG0000311	2.00e-03	yes
OG0000312	3.74e-01
OG0000313	5.19e-01
OG0000314	9.98e-01
OG0000317	4.24e-01
OG0000319	7.00e-01
OG0000320	2.78e-01
OG0000321	2.01e-01
OG0000322	1.14e-01
OG0000323	3.72e-01
OG0000324	9.94e-01
OG0000325	3.54e-01
